# Global distribution and host specificity of plastid-bearing microeukaryotes across coral holobionts

**DOI:** 10.64898/2026.10.20.759601

**Authors:** Joana Krause-Massaguer, Bradley A. Weiler, Javier del Campo

## Abstract

Corals form intricate symbiotic relationships with diverse microbial communities that influence their physiology, evolution, and ecological function. In 16S rRNA gene microbiome analyses, sequences taxonomically assigned to chloroplasts are often discarded as noise, yet they contain valuable ecological information. Here we present a meta-analysis of publicly available 16S rRNA gene datasets examining the diversity and global distribution of plastid-bearing microeukaryotic symbionts in corals. We reprocessed 2,679 samples from 45 studies, generating a dataset of 10,950 amplicon sequence variants (ASVs) from 13 million read pairs across 73 coral species, 23 families, all major oceanic regions, and three host health states. Corallicolida and *Ostreobium* were highly abundant across all coral lineages, health states, and locations, confirming them as the most widespread plastid-bearing coral symbionts after the Symbiodiniaceae. The most abundant ASVs exhibited strong host specificity, with most sequences restricted to specific coral lineages, a pattern consistent with phylosymbiosis, and supported across the full dataset by ASV-level community profiles. Phylogenetic placement of apicomplexan reads classified most of them as Corallicolida and revealed ASVs consistent with a novel apicomplexan-related lineage, tentatively designated ARL-XXI. Six distinct *Ostreobium* clades were recovered, three described here for the first time, with the North West Pacific emerging as a potential hotspot of *Ostreobium* diversity. Together, these results highlight the value of retaining plastid-derived sequences and underscore the importance of microeukaryotic-inclusive molecular surveys for understanding the ecological dynamics of the coral holobiont.
