## Supplementary Table 1 for "Global distribution and host specificity of plastid-bearing microeukaryotes across coral holobionts"

### Sheet: Publications
DOI	Reference	N_samples	N_asvs
10.3389/fevo.2020.555698	Maher_et_al._(2020)	272	222
10.1007/s00338-020-01951-5	Roitman_et_al._(2020)	223	776
10.1016/j.scitotenv.2020.142690	Chen_et_al._(2020)	219	594
10.1111/mec.15187	Chan_et_al._(2019)	190	1425
10.1126/sciadv.aay1048	Beatty_et_al._(2019)	163	234
10.1038/s41598-020-71117-4	Wainwright_et_al._(2020)	160	3302
10.1128/mSystems.00143-16	Apprill_et_al._(2016)	150	1181
_10.1016/j.dci.2020.103717	Connelly_et_al._(2020)	129	319
10.1038/ismej.2016.95	Neave_et_al._(2017)	126	615
10.1038/s41396-020-0671-x	O'Brien_et_al._(2020)	120	828
10.3354/meps12465	Beatty_et_al._(2018)	116	24
10.3389/fmars.2019.00831	Fong_et_al._2020	108	376
10.3389/fmicb.2019.01529	Bernasconi_etal._(2019)	103	16
10.1007/s00338-019-01837-1	Wainwright_et_al._(2019)	101	481
10.1002/ecy.3215	Brown_et_al._(2020)	94	327
10.1038/s41598-019-54855-y	Rosales_et_al._(2019)	94	272
10.1101/2020.10.27.357095	Kriefall_et_al._(2020)	93	73
10.1186/s40168-018-0423-6	Brener-Raffalli_et_al._(2018)	93	156
10.3389/fmicb.2020.00681	Rosales_et_al._(2020)	88	360
10.7717/peerj.9635	Miller_et_al._(2020)	81	655
10.1186/s42523-020-0024-0	Ezzat_et_al._(2020)	79	66
10.1186/s40168-017-0229-y	Weber_et_al._(2017)	77	302
10.1038/s41598-018-33007-8	Quintanilla_et_al._(2018)	73	145
10.1186/s40168-017-0329-8	Sharp_et_al._(2017)	72	406
10.1029/2019JC015579	Qin_et_al._(2020)	71	449
10.1093/femsec/fix013	Wessels_et_al._(2017)	64	254
10.3389/fmicb.2019.02244	Meyer_et_al._(2019)	62	563
10.7717/peerj.8056	Rice_et_al._(2019)	62	64
10.1111/mec.14763	van_Oppen_et_al._(2018)	55	70
10.3389/fmicb.2020.537813	van_de_Water_et_al._(2020)	54	224
10.1111/1758-2229.12541	Sogin_et_al._(2017)	47	45
10.1002/lno.10389	McNally_et_al._(2016)	38	110
10.1007/s00227-016-3008-6	Shirur_et_al._(2016)	34	44
10.3389/fmars.2020.00728	Lesser_et_al._(2020)	30	68
10.3389/fmicb.2018.00022	Rubio-Portillo_et_al._(2018)	28	227
10.1111/1462-2920.15168	Li_et_al._(2020)	27	2
10.1186/s40168-019-0759-6	Sweet_et_al._(2019)	22	238
10.1038/ncomms13801	Diaz_et_al._(2016)	21	55
10.1101/2020.05.27.120469	Iwanowicz_et_al._(2020)	19	153
10.1038/s41467-018-07275-x	Pollock_et_al._2018	18	152
10.3389/fmars.2018.00275	van_de_Water_et_al._(2018)	18	163
10.1016/j.scitotenv.2020.139319	Yu_et_al._(2020)	15	120
10.3389/fmicb.2018.02621	O'Brien_et_al._(2018)	15	152
10.1007/s00338-020-01948-0	Parker_et_al._(2020)	12	5
10.3389/fmars.2018.00029	Gonzalez-Zapata_et_al._(2018)	12	148
10.7717/peerj.5169	Hadaidi_et_al._(2018)	7	10
10.7717/peerj.3717	Godoy-Vitorino_et_al._(2017)	6	23
10.1371/journal.pone.0229442	Weber_et_al._(2020)	5	53
