## Supplementary Table 2 for "Global distribution and host specificity of plastid-bearing microeukaryotes across coral holobionts"

### Sheet: Forward Primer
FORWARD PRIMER
Primer Name	Primer Seq	Proposed CutAdapt	Proposed RevComp
338f	ACTCCTACGGGAGGCAGC	^CCTACKKRNBGCWGC	GCWGCVNYMMGTAGG
338fl	ACTCCTACGGGAGGCAGCAG	^CCTACKKRNBGCWGC	GCWGCVNYMMGTAGG
341f	CCTACGGGNGGCWGCAG	^CCTACKKRNBGCWGC	GCWGCVNYMMGTAGG
341fb	CCTACGGGNBGCASCAG	^CCTACKKRNBGCWGC	GCWGCVNYMMGTAGG
341fgc	CCTACGGGAGGCAGCAG	^CCTACKKRNBGCWGC	GCWGCVNYMMGTAGG
341mod	CCTACTTRRSGCAGCAG	^CCTACKKRNBGCWGC	GCWGCVNYMMGTAGG
515f	GTGCCAGCMGCCGCGGTAA	^GTGYCAGCMGCCGCGGTAA	TTACCGCGGCKGCTGRCAC
515fy	GTGYCAGCMGCCGCGGTAA	^GTGYCAGCMGCCGCGGTAA	TTACCGCGGCKGCTGRCAC
519f	CAGCMGCCGCGGTAA	^CAGCMGCCGCGGTAA	TTACCGCGGCKGCTG
781f	AACMGGATTAGATACCCKG	^GGATTAGATACCCKGNNN	NNNCMGGGTATCTAATCC
784f	AGGATTAGATACCCTGGTA	^GGATTAGATACCCKGNNN	NNNCMGGGTATCTAATCC
8f	AGAGTTTGATCCTGGCTCAG	^AGRGTTTGATCMTGGCTCAG	CTGAGCCAKGATCAAACYCT
8fcm	AGAGTTTGATCMTGGCTCAG	^AGRGTTTGATCMTGGCTCAG	CTGAGCCAKGATCAAACYCT
8fmod	AGRGTTTGATCMTGGCTCAG	^AGRGTTTGATCMTGGCTCAG	CTGAGCCAKGATCAAACYCT
967f	CAACGCGARGAACCTTACC	^ACGCGHNRAACCTTANN	NNTAAGGTTYNDCGCGT
967fn	CNACGCGAAGAACCTTANC	^ACGCGHNRAACCTTANN	NNTAAGGTTYNDCGCGT
967fw	CWACGCGARGAACCTTACC	^ACGCGHNRAACCTTANN	NNTAAGGTTYNDCGCGT
968f	AACGCGAAGAACCTTAC	^ACGCGHNRAACCTTANN	NNTAAGGTTYNDCGCGT
969f	ACGCGHNRAACCTTACC	^ACGCGHNRAACCTTANN	NNTAAGGTTYNDCGCGT

### Sheet: Reverse Primer
REVERSE PRIMER
Primer Name	Primer Seq	Proposed CutAdapt	Proposed RevComp
1061r	CRRCACGAGCTGACGAC	^CRRCACGAGCTGACGAC	GTCGTCAGCTCGTGYYG
1061ry	ACRACACGAGCTGACGAC	^CRRCACGAGCTGACGAC	GTCGTCAGCTCGTGYYG
1190r	CRTCCMCACCTTCCTC	^CRTCCMCACCTTCCTC	GAGGAAGGTGKGGAYG
355r	GCTGCCTCCCGTAGGAGT	^GCTGCCTCCCGTAGGAGT	ACTCCTACGGGAGGCAGC
519r	GWATTACCGCGGCKGCTG	^GWNTTACNGCGGCKGCTG	CAGCMGCCGCNGTAANWC
519rn	GTNTTACNGCGGCKGCTG	^GWNTTACNGCGGCKGCTG	CAGCMGCCGCNGTAANWC
805r	GACTACHVGGGTATCTAATCC	^GACTACNVGGGTWTCTAAT	ATTAGAWACCCBNGTAGTC
806r	GGACTACHVGGGTWTCTAAT	^GACTACNVGGGTWTCTAAT	ATTAGAWACCCBNGTAGTC
806rb	GGACTACNVGGGTWTCTAAT	^GACTACNVGGGTWTCTAAT	ATTAGAWACCCBNGTAGTC
806rmod	GGACTACNVGGGTWTCTAAT	^GACTACNVGGGTWTCTAAT	ATTAGAWACCCBNGTAGTC
806rs	GGACTACVSGGGTATCTAAT	^GACTACNVGGGTWTCTAAT	ATTAGAWACCCBNGTAGTC
907r	CCGTCAATTCMTTTGAGTTT	^CCGTCAATTCMTTTGAGTTT	AAACTCAAAKGAATTGACGG
1064r	CGACRRCCATGCANCACCT	^RCRRCMMKRSMNSACSWN	NWSGTSNKSYMKKGYYGY
1062r	ACAACACGAGCTGACGAC	^RCRRCMMKRSMNSACSWN	NWSGTSNKSYMKKGYYGY
1062rg	GCRRCACGAGCTGACGAC	^RCRRCMMKRSMNSACSWN	NWSGTSNKSYMKKGYYGY
1406r	ACGGGCGGTGWGTRC	^ACGGGCRGTGWGTRCNN	NNGYACWCACYGCCCGT
1406rr	ACGGGCRGTGWGTRCAA	^ACGGGCRGTGWGTRCNN	NNGYACWCACYGCCCGT
